# Olfactory receptor-dependent receptor repression in *Drosophila*

**DOI:** 10.1101/2021.04.27.441568

**Authors:** Kaan Mika, Steeve Cruchet, Phing Chian Chai, Lucia L. Prieto-Godino, Thomas O. Auer, Sylvain Pradervand, Richard Benton

## Abstract

In olfactory systems across phyla, most sensory neurons transcribe a single olfactory receptor gene selected from a large genomic repertoire. We describe novel receptor gene-dependent mechanisms that ensure singular expression of receptors encoded by a tandem gene array in *Drosophila*. Transcription from upstream genes in the cluster runs through the coding region of downstream loci to inhibit their expression in *cis*, via transcriptional interference. Moreover, one receptor blocks expression of other receptor proteins in *trans* through a post-transcriptional mechanism. These repression mechanisms operate in endogenous neurons to ensure their unique expression. Our data provide evidence for inter-olfactory receptor regulation in invertebrates, and highlight unprecedented, but potentially widespread, mechanisms for ensuring exclusive expression of chemosensory receptors, and other protein families, encoded by tandemly-arranged genes.
