## Supplementary Table 1 for "Olfactory receptor-dependent receptor repression in *Drosophila*"

### Sheet: TableS1
Gene	Source	Stock No.	constitutive-Gal4				pebbled-Gal4				Ir8a-Gal4
			Morphology 0 = wild-type 1 = defective 2 = no data	Ir8a 0 = wild-type 1 = decrease/ increase 2 = no data	# antennae analysed A(Ir75a+Ir8a IF) B(Ir75b+Ir75c IF)	Notes	Morphology 0 = wild-type 1 = defective 2 = no data	Ir8a 0 = wild-type 1 = decrease/ increase 2 = no data	# antennae analysed A(Ir75a+Ir8a IF) B(Ir75b+Ir75c IF)	Notes	Morphology 0 = wild-type 1 = defective 2 = no data	Ir8a 0 = wild-type 1 = decrease/ increase 2 = no data	# antennae analysed A(Ir75a+Ir8a IF) B(Ir75b+Ir75c IF)	Notes
Alh	Bloomington	39057	0	0	A3B3		0	0	A3B4		0	2	A0B3
amos	VDRC	100511	1	0	A2B4	Small antennae, morphological defect of sensilla	0	0	A3B3	Abnormal position of Ir8a OSNs	0	2	A5B8
ash1	Bloomington	36130	0	0	A6B2		0	2	A0B2		0	0	A3B3
ash1	VDRC	108832	1	2	A0B3	Small antennae	2	2	A0B0	Lethal	0	0	A0B0
ash2	VDRC	100718	0	0	A3B3		0	0	A3B3		0	0	A0B0
Bap60	Bloomington	32503	1	1	A1B1		2	2	A0B0		0	0	A5B3
bon	Bloomington	37515	0	0	A3B3		2	2	A0B0		0	0	A0B0
bon	VDRC	44284	1	0	A5B3		2	2	A0B0	Lethal	0	0	A5B8
Br140	VDRC	30437	0	0	A3B4		2	2	A0B0	Lethal	0	2	A0B3
Br140	Bloomington	56034	0	0	A3B4		0	0	A3B3		0	0	A0B0
Caf1	Bloomington	34069	2	2	A0B0	Antennae could not be collected	2	2	A0B0	Lethal	0	0	A0B0
Camta	Bloomington	40849	1	0	A3B9		2	2	A0B0	Lethal	0	2	A0B3
cg	Bloomington	34668	1	0	A4B4		0	0	A3B3		0	0	A0B0
CG10565	VDRC	105149	0	0	A3B3		2	2	A0B0	Lethal	0	0	A4B4
CG11317	Bloomington	28065	0	0	A3B3		2	2	A0B0	Lethal	0	0	A0B0
CG12075	Bloomington	42952	0	0	A4B3		0	0	A3B3		0	0	A0B0
CG13617	VDRC	100489	0	0	A2B5		2	2	A0B0	Lethal	0	0	A0B0
CG13775	VDRC	44814	0	0	A3B3		0	0	A3B5	Abnormal position of Ir75a OSNs	0	0	A0B0
CG15514	VDRC	19147	0	0	A3B3		2	2	A0B0	Lethal	0	0	A0B0
CG15514	Bloomington	31940	0	0	A3B3		2	2	A0B0	Lethal	0	0	A0B0
CG15696	VDRC	102098	0	0	A3B2		0	0	A3B3		0	0	A0B0
CG1603	Bloomington	27063	0	0	A3B3		2	2	A0B0		0	0	A0B0
CG1620	VDRC	12681	1	0	A3B3		2	2	A0B0	Lethal	0	0	A4B5
CG17186	Bloomington	27079	0	0	A4B3		0	0	A3B3		0	0	A0B0
CG18262	Bloomington	33348	1	0	A5B4		2	2	A0B0	Lethal	0	0	A5B5
CG18262	VDRC	100213	1	1	A3B3		0	0	A6B3		0	2	A5B3
CG18619	Bloomington	50658	0	0	A4B3		0	0	A3B3		0	0	A5B6
CG2199	Bloomington	27082	0	0	A3B6		2	2	A0B0	Lethal	0	0	A0B0
CG31441	VDRC	21345	1	1	A3B4		0	0	A3B5		0	0	A3B3
CG31441	VDRC	109687	1	1	A4B5	2 arista, multiple sacculi	0	0	A3B3		0	2	A5B5
CG32006	VDRC	102851	0	0	A3B3		0	0	A2B4		0	0	A0B0
CG33557	VDRC	109868	1	1	A5B3	Small antennae	2	2	A0B0	Lethal	0	0	A0B0
CG3407	VDRC	34611	0	0	A3B4		2	2	A0B0	Lethal	0	0	A5B5
CG34422	Bloomington	31754	0	0	A3B4		0	0	A3B3	Abnormal position of Ir75a OSNs	0	0	A0B0
CG43342	VDRC	101299	0	0	A3B4		0	0	A3B3		0	0	A0B0
CG4496	Bloomington	51428	0	0	A3B4		2	2	A0B0	Lethal	0	2	A0B3
CG45071	VDRC	12759	1	1	A4B6	Small antennae	2	2	A0B0	Lethal	0	0	A0B0
CG4676	VDRC	4689	0	0	A3B3		0	0	A3B3		0	0	A5B5
CG4707	Bloomington	58229	0	0	A2B3		0	0	A3B3		0	0	A0B0
CG6907	Bloomington	27716	0	0	A3B3		2	2	A0B0	Lethal	0	0	A0B0
CG7099	VDRC	110372	0	0	A3B3		0	0	A3B3		0	0	A0B0
CG7368	VDRC	109515	0	0	A3B3		0	0	A3B3		0	0	A10B5
CG7372	VDRC	35214	1	0	A4B4		2	2	A0B0	Lethal	0	0	A0B0
Chi	Bloomington	31049	1	1	A4B3	Small soma	0	0	A6B6		0	0	A5B5
chn	Bloomington	26779	0	0	A3B6		0	0	A3B3		0	0	A5B5
chn	VDRC	35507	0	0	A3B3		0	0	A3B3		0	0	A0B0
ci	Bloomington	28984	0	0	A4B3		0	0	A3B3		0	0	A3B3
cic	VDRC	103012	0	0	A3B3		0	0	A3B3		0	0	A0B0
Clamp	Bloomington	27080	0	0	A3B3		0	0	A3B3		0	0	A0B0
ct	Bloomington	33967	1	2	A0B0	Antennae could not be collected	2	2	A0B0	Lethal	0	0	A0B0
dalao	Bloomington	26218	0	0	A3B3		2	2	A0B0	Lethal	0	0	A0B0
Dll	Bloomington	29337	1	1	A3B5	Aristapedia phenotype	0	1	A3B3		0	0	A3B3
Dll	VDRC	101750	1	2	A0B0	Antennae could not be collected	0	1	A6B6		0	0	A0B0
dom	VDRC	7787	1	2	A0B0	Antennae could not be collected	2	2	A0B0	Lethal	0	0	A0B0
dom	Bloomington	55917	1	0	A3B3		0	0	A3B3		0	0	A3B3
Dref	Bloomington	31941	0	0	A3B3		2	2	A0B0	Lethal	0	0	A0B0
E(bx)	Bloomington	33658	1	1	A3B2		0	1	A3B3		0	0	A0B0
E(spl)m3-HLH	Bloomington	55302	0	2	A0B3		0	0	A3B3		0	2	A0B3
E(z)	Bloomington	27993	0	0	A7B5		0	1	A3B3		0	0	A0B0
Eip93F	VDRC	45855	1	1	A4B4	Morphological defect of sensilla	0	0	A3B3		0	0	A5B5
Eip93F	VDRC	104390	1	1	A5B5	Abnormal position of Ir8a neurons, morphological defect of sensilla	0	0	MANY		0	0	A3B3
Eip93F	Bloomington	57868	1	2	A10B5	Morphological defect of sensilla	0	0	A3B3		0	0	A3B3
eyg	VDRC	2952	0	0	A3B4		0	1	A1B3		0	0	A0B0
eyg	Bloomington	26226	0	0	A6B6		2	2	A0B0	Lethal	0	0	A5B5
Fer1	Bloomington	50672	0	0	A3A7		0	0	A3B3		0	0	A0B0
grh	Bloomington	42611	0	0	A3B3		0	0	A3B3		0	0	A0B0
Gug	Bloomington	32961	1	2	A0B0	Antennae could not be collected	2	2	A0B0	Lethal	0	0	A0B0
Gug	VDRC	107413	1	2	A0B0	Antennae could not be collected	0	0	A5B3		0	2	A0B2
ham	Bloomington	32470	0	0	A5B8		0	0	A7B6		0	0	A4B3
her	VDRC	103967	1	0	A4B3		0	0	A7B6		0	0	A0B0
Hmr	VDRC	101252	1	1	A3B3		2	2	A0B0	Lethal	0	0	A0B0
hop	Bloomington	32966	1	2	A0B0	Antennae could not be collected	2	2	A0B0	Lethal	0	0	A0B0
Hr38	Bloomington	29376	0	0	A4B4		2	2	A0B0	Lethal	0	0	A0B0
Hsf	Bloomington	27070	0	0	A4B5		2	2	A0B0	Lethal	0	0	A0B0
lid	Bloomington	28944	0	0	A5B5		2	2	A0B0	Lethal	0	0	A5B5
lid	VDRC	103830	0	0	A1B3		0	0	A3B3		0	0	A0B0
lilli	Bloomington	34592	0	0	A3B3		2	2	A0B0	Lethal	0	0	A0B0
lilli	VDRC	106142	1	0	A3B3		2	2	A0B0		0	0	A0B5
lola	VDRC	12573	1	0	A4B9		2	2	A0B0	Lethal	0	0	A0B0
lola	Bloomington	26714	1	1	A4B3		0	2	A0B3		0	0	A0B0
lolal	Bloomington	31632	0	0	A3B0		0	0	A3B3		0	0	A0B0
lz	Bloomington	27985	0	0	A3B3		0	0	A4B3		0	0	A0B0
Mad	Bloomington	31315	1	1	A3B3		0	0	A3B3		0	0	A3B4
MEP-1	VDRC	24533	0	0	A5B4		2	2	A0B0	Lethal	0	0	A5B5
MESR4	VDRC	21974	0	1	A3B3		0	0	A3B3		0	0	A0B0
MESR4	VDRC	21976	0	1	A3B3		0	2	A0B8		0	0	A0B0
mid	Bloomington	50681	0	0	A3B3	Duplication of Ir75b and Ir75c OSNs in a single sensillum	0	0	A3B3	Duplication of Ir75a/b/c OSNs in a single sensillum	0	0	A3B3
mid	VDRC	105411	0	0	A3B5	Duplication of Ir75b and Ir75c OSNs in a single sensillum	0	0	A3B3		0	0	A3B3
mip120	Bloomington	32461	0	0	A6B8		0	0	A3B3		0	0	A3B5
mip120	VDRC	35060	0	0	A8B3		0	0	A3B3		0	0	A0B0
Myb	Bloomington	35053	0	2	A0B3		2	2	A0B0	Lethal	0	0	A0B0
NC2alpha	VDRC	15451	0	0	A3B3		0	0	A3B3		0	0	A4B4
NC2alpha	VDRC	108381	0	0	A4B5		2	2	A0B0	Lethal	0	0	A5B5
Nf-YA	Bloomington	25991	0	0	A3B8		0	0	A3B3		0	0	A4B4
Nf-YA	VDRC	106132	0	0	A4B3		0	0	A5B6		0	0	A0B0
Nf-YB	VDRC	45660	1	0	A8B8		0	0	A3B7		0	0	A4B4
Nf-YB	VDRC	103655	1	0	A3B8		0	0	A5B3		0	2	A0B3
Nf-YC	Bloomington	58234	1	0	A7B13	Ir75b/c coexpression	0	0	A6B10		0	2	A0B5
NFAT	Bloomington	51422	0	0	A3B3		2	2	A0B0		0	0	A0B0
onecut	Bloomington	58336	0	0	A6B3		0	0	A3B3		0	0	A5B5
org-1	VDRC	37656	0	0	A3B4		0	0	A5B4		0	0	A0B0
osa	VDRC	7810	0	0	A3B3		2	2	A0B0	Lethal	0	0	A0B0
osa	Bloomington	38285	2	2	A0B0		0	0	A3B3		0	0	A5B1
pan	Bloomington	40848	0	0	A5B8		0	0	A3B3		0	0	A0B0
Pcl	Bloomington	33945	2	2	A3B4	Duplication of Ir75b and Ir75c OSNs in a single sensillum	0	0	A3B3		0	0	A3B3
Pcl	Bloomington	33946	1	0	A5B4		0	0	A3B3		0	2	A5B5
pdm3	VDRC	30537	0	0	A3B4		2	2	A0B0	Lethal	0	0	A0B0
pdm3	VDRC	30538	2	2	A0B0		2	2	A0B0	Lethal	0	0	A0B0
pdm3	Bloomington	53887	0	2	A8B5		0	2	A8B8		0	0	A8B8
pita	VDRC	109578	0	1	A4B4		0	0	A4B3		0	0	A5B5
pnt	Bloomington	31936	1	1	A5B7	Multiple sacculi	0	2	A0B3		0	0	A0B0
pnt	Bloomington	35038	1	1	A4B3	Multiple sacculi, no arista	2	2	A0B0	Lethal	0	0	A5B5
pnt	VDRC	105390	1	1	A6B8	Ir75b/c coexpression	0	0	A3B10		0	0	A5B5
Psc	VDRC	30586	0	0	A2B3		0	0	A4B3		0	0	A8B7
Psc	Bloomington	38261	1	0	A3B3		0	0	A4B3		0	0	A5B5
Ptx1	Bloomington	58124	0	0	A8B3		0	1	A7B3		0	0	A5B9
pzg	VDRC	25541	0	0	A5B3		0	0	A3B3		0	0	A5B3
Rga	VDRC	20826	1	1	A4B4		0	0	A6B6		0	0	A3B3
rno	VDRC	13070	0	0	A3B3		2	2	A0B0	Lethal	0	2	A5B3
Rpd3	Bloomington	34846	1	1	A4B1	Small antennae	0	0	A6B3		0	0	A3B3
sbb	Bloomington	27049	1	1	A4B3	Small antennae	0	0	A3B3		0	0	A3B3
sbb	VDRC	41845	1	1	A8B9	Small antennae	2	2	A0B0	Lethal	0	2	A0B3
Sce	Bloomington	31612	0	0	A4B4		0	0	A6B8		0	0	A5B5
schlank	Bloomington	29340	1	1	A4B7	Small antennae	2	2	A0B0	Lethal	0	0	A5B5
schlank	VDRC	33896	0	0	A3B3		0	2	A0B3		0	0	A3B3
Scm	Bloomington	31614	0	0	A5B5		0	0	A10B13	Ir75b/c coexpression	0	0	A3B3
sens	Bloomington	55310	0	1	A3B3		2	2	A0B0	Lethal	0	0	A0B0
simj	VDRC	100285	1	1	A3B0	antennae could not be collected	0	0	A3B3		0	0	A3B3
Sin3A	Bloomington	32368	1	1	A8B5	Small antennae	0	0	A3B3		0	0	A0B0
Sin3A	VDRC	105852	1	1	A3B3	Small antennae	0	0	A6B3	Large soma	0	0	A0B0
Smox	Bloomington	41670	2	2	A0B0	antennae could not be collected	2	2	A0B0	Lethal	0	0	A5B5
ss	VDRC	10715	1	1	A1B0	Aristapedia-like phenotype	0	0	A5B6	Duplication of Ir75a/b/c OSNs in a single sensillum	0	0	A3B3
ss	Bloomington	33415	1	1	A8B10		0	0	A3B3	Abnormal position of Ir75a OSNs, duplication of Ir75a/b/c OSNs in a single sensillum	0	0	A2B3
Stat92E	Bloomington	33637	2	2	A0B0	antennae could not be collected	0	0	A6B7	Abnormal position of Ir75a OSNs	0	2	A0B3
Stat92E	VDRC	43866	0	0	A3B3		2	2	A0B0	Lethal	0	0	A5B5
Su(H)	Bloomington	28900	2	2	A0B0	antennae could not be collected	0	0	A6B3		0	2	A0B4
Su(H)	VDRC	103597	2	2	A0B0		0	0	A3B3		0	2	A0B3
Su(z)12	Bloomington	33402	1	0	A6B7		0	0	A3B3		0	0	A0B0
Su(z)2	Bloomington	33403	0	0	A3B3		0	0	A3B3		0	0	A0B0
sv	Bloomington	27269	0	1	A2B3	Small soma	0	1	A3B3		0	0	A0B0
sv	VDRC	107343	0	1	A3B2	Small soma	2	2	A0B0	Lethal	0	0	A3B5
tara	Bloomington	31634	1	0	A4B3	Small antennae	0	0	A5B5		0	0	A0B0
tara	VDRC	34362	1	0	A5B4	Small antennae	0	0	A3B3		0	0	A3B3
TFAM	Bloomington	26744	0	0	A4B4		2	2	A0B0		0	0	A3B3
TFAM	VDRC	37819	0	0	A4B3		2	2	A0B0		0	0	A5B5
tgo	Bloomington	53351	0	0	A3B3		0	0	A3B3		0	0	A3B3
trem	Bloomington	40881	0	0	A3B3		2	2	A0B0	Lethal	0	0	A0B0
trem	VDRC	109779	0	0	A7B3		0	0	A5B5		0	0	A0B0
trx	Bloomington	31092	0	0	A3B3		0	0	A3B5		0	0	A3B4
Utx	Bloomington	34076	0	0	A5B6		0	0	A4B4		0	0	A3B3
Utx	VDRC	105986	0	0	A3B4		0	0	A3B3		0	0	A0B0
vvl	Bloomington	50657	1	1	A6B6		1	2	A0B3		0	0	A3B3
woc	VDRC	20994	1	1	A3B5		2	2	A0B0	Lethal	0	0	A5B3
woc	Bloomington	27057	2	2	A0B0		0	0	A1B3		0	0	A3B3
Xbp1	Bloomington	36755	0	1	A4B4		2	2	A0B0	Lethal	0	0	A5B3
YL-1	VDRC	21903	0	1	A4B3		0	0	A3B4		0	0	A5B5
YL-1	Bloomington	31938	0	1	A3B2		0	0	A3B3		0	0	A3B5
zf30C	VDRC	15753	0	0	A3B3		0	0	A5B0		0	2	A0B5
zfh2	Bloomington	50643	0	0	A2B2		1	1	A3B3	Morphological defect of sensilla and sacculus, small soma	0	0	A3B5
